# Hijacking the transcriptional activation potential of the BAF complex via Induced Proximity

**DOI:** 10.1101/2023.12.18.572217

**Authors:** Lionel Chia, David Mayhew, Brenna Sherbanee, David L. Lahr, Asad M. Taherbhoy

**Author notes:** Corresponding Author: Asad M. Taherbhoy.

## Abstract

The BAF (Brg/Brahma-associated factors) complex, also referred to as the mammalian Switch/Sucrose-Nonfermentable (mSWI/SNF) chromatin remodeling complex, plays a pivotal role in epigenetically regulating diverse transcriptional programs. BAF’s chromatin remodeling activity, which enhances accessibility to transcriptional machinery, is critical for gene regulation. Recent studies have demonstrated that redirecting BAF complexes to bivalent promoters can alter the local epigenetic landscape, creating a permissive environment for transcription. As such, we hypothesize that redirecting BAF to “turn on” therapeutically relevant genes offers a potential approach for disease treatment.

Using rapamycin as a chemical inducer of proximity (CIP) via CRISPR/Cas9 and FKBP/FRB dimerization, we redirected BAF complexes to the promoter of fetal hemoglobin (*HBG*), a therapeutic target for beta-globinopathies like sickle cell anemia and beta-thalassemia. This resulted in changes to the local chromatin and epigenetic landscapes, and increased *HBG1* expression. Having confirmed BAF’s ability to activate gene expression, we then performed a genome-wide CRISPR activation drop-out screen to identify genes that when activated by BAF, suppress cellular proliferation. In addition to known tumor suppressors, our screen identified a number of genes with the ability to inhibit cell proliferation when activated by BAF. Collectively, our findings highlight the potential for harnessing the BAF’s intrinsic transcriptional activation capabilities for therapeutic purposes and lays the foundation for the potential development of therapeutics that function via induced proximity.
