## Supplemental Table 1 for "Hijacking the transcriptional activation potential of the BAF complex via Induced Proximity"

### Sheet: Hallmarks
Description	setSize	enrichmentScore	NES	pvalue	p.adjust
HALLMARK_TNFA_SIGNALING_VIA_NFKB	143	0.293679	1.34908	0.01815	0.90749
HALLMARK_HYPOXIA	146	-0.28907	-1.30064	0.061947	0.958428
HALLMARK_TGF_BETA_SIGNALING	142	-0.28418	-1.26858	0.084381	0.958428
HALLMARK_BILE_ACID_METABOLISM	141	0.252902	1.15752	0.151584	0.958428
HALLMARK_MYC_TARGETS_V2	139	-0.26089	-1.16723	0.155203	0.958428
HALLMARK_HEME_METABOLISM	142	-0.25743	-1.14916	0.179533	0.958428
HALLMARK_COAGULATION	143	-0.25282	-1.12969	0.212121	0.958428
HALLMARK_ALLOGRAFT_REJECTION	137	-0.25113	-1.11904	0.222025	0.958428
HALLMARK_PROTEIN_SECRETION	143	-0.24522	-1.09572	0.244207	0.958428
HALLMARK_INTERFERON_ALPHA_RESPONSE	144	0.237348	1.08758	0.259259	0.958428
HALLMARK_FATTY_ACID_METABOLISM	142	0.234889	1.07757	0.27191	0.958428
HALLMARK_PEROXISOME	140	0.234828	1.07378	0.285068	0.958428
HALLMARK_ANDROGEN_RESPONSE	142	0.229823	1.05433	0.31236	0.958428
HALLMARK_OXIDATIVE_PHOSPHORYLATION	142	-0.23212	-1.03618	0.344704	0.958428
HALLMARK_XENOBIOTIC_METABOLISM	140	-0.23127	-1.03305	0.346429	0.958428
HALLMARK_MITOTIC_SPINDLE	142	-0.23123	-1.03222	0.35009	0.958428
HALLMARK_WNT_BETA_CATENIN_SIGNALING	139	0.227663	1.03569	0.36092	0.958428
HALLMARK_KRAS_SIGNALING_UP	139	-0.22856	-1.02259	0.377425	0.958428
HALLMARK_MTORC1_SIGNALING	136	-0.22969	-1.0219	0.383392	0.958428
HALLMARK_P53_PATHWAY	139	-0.22626	-1.01231	0.396825	0.958428
